# Predicted structural mimicry of spike receptor-binding motifs from highly pathogenic human coronaviruses

**DOI:** 10.1101/2021.04.23.441187

**Authors:** Christopher A Beaudoin, Arian R Jamasb, Ali F Alsulami, Liviu Copoiu, Andries J van Tonder, Sharif Hala, Bridget P Bannerman, Sherine E Thomas, Sundeep Chaitanya Vedithi, Pedro H M Torres, Tom L Blundell

**Author notes:** corresponding author and lead contact Joint corresponding authors email addresses: Tom Blundell, Chris Beaudoin.

## Abstract

Viruses often encode proteins that mimic host proteins in order to facilitate infection. Little work has been done to understand the potential mimicry of the SARS-CoV-2, SARS-CoV, and MERS-CoV spike proteins, particularly the receptor-binding motifs, which could be important in determining tropism of the virus. Here, we use structural bioinformatics software to characterize potential mimicry of the three coronavirus spike protein receptor-binding motifs. We utilize sequence-independent alignment tools to compare structurally known or predicted three-dimensional protein models with the receptor-binding motifs and verify potential mimicry with protein docking simulations. Both human and non-human proteins were found to be similar to all three receptor-binding motifs. Similarity to human proteins may reveal which pathways the spike protein is co-opting, while analogous non-human proteins may indicate shared host interaction partners and overlapping antibody cross-reactivity. These findings can help guide experimental efforts to further understand potential interactions between human and coronavirus proteins.

**Highlights:**

- Potential coronavirus spike protein mimicry revealed by structural comparison
- Human and non-human protein potential interactions with virus identified
- Predicted structural mimicry corroborated by protein-protein docking
- Epitope-based alignments may help guide vaccine efforts

**Graphical abstract:** 
