## Supplementary material for "Predicted structural mimicry of spike receptor-binding motifs from highly pathogenic human coronaviruses": Manuscript_tables

### Sheet: Table1
	Mimic Representative PDB
	MERS-CoV	SARS-CoV	SARS-CoV-2	Mimic UniProt Name	Alignment Length	Alignment Sequence Identity (%)	TM-score	RMSD	Tools
			1mox	Transforming growth factor alpha	25	4	0.25	3.53	R
	1dx5	1zaq	1dqb	Thrombomodulin	21;20;25	4.8;5;4	0.31074;0.20501;0.2719	2.76;3.02;3.08	R,P and H (SARS-CoV-2)
	5ky0		1toz	Neurogenic locus notch homolog protein 1	18;23	5.6;4.3	0.29958;0.26322	2.04;2.67	R,P
			5mwb	Neurogenic locus notch homolog protein 2	19	0	0.23683	2.81	R
	1xka	2vwl	1fjs	Coagulation factor X	23;21	17.4;0	0.29888;0.24978	2.67;2.88	R,P
	3th4	5ky2	1bf9	Coagulation factor VII	25;22	8;4.5	0.27601;0.25062	3.00;2.97	R,P
	5f85		1edm	Coagulation factor IX	17;20	5.9;5	0.33731;0.25615	1.27;2.91	R,P
		3bt1	2fd6	Urokinase-type plasminogen activator	23	8.7	0.25522	3.13	R
			5wb7	Epiregulin	19;25	5.3;4	0.30636;0.23605	2.39;3.52	R
			5wb8	Epigen	22	13.6	0.34781	2.67	R
		1emn	1emn	Fibrillin	26;25;27	3.8;8;11.1	0.24425;0.26079	2.67;3.40;3.59	R
	4hsv	1rhp	1nap	Platelet factor 4 (Platelet basic protein )	26;23;25	3.8;4.3;8	0.33673;0.19566;0.28516	2.67;3.77;2.97	R, H and P (SARS-CoV-2)
		2r3z	1o7z	Small inducible cytokine B10	27;28	0;7.1	0.28217;0.30758	3.38;2.9	R
		3oj2	3cu1	Fibroblast growth factor 1	37;21	5.4;14.3	0.29384;0.27446	3.54;2.74	H,P
		4c2b		von Willebrand factor	31	3.2	0.27715	3.53	H
		1b3e	1b3e	Serotransferrin	54;50	7.4;10	0.42052;0.41965	3.86;3.83	T
		4l0p	4m4r	Ephrin-A5	39;37	10.3;2.7	0.27482;0.31208	4.36;3.68	H
			2wo2	Ephrin-B2	34	8.8	0.3341	3.08	H
		1b53	1b50	C-C motif chemokine 3	26;22	0;0	0.24893;0.21513	3.13;2.97	R
			2h62	Bone morphogenetic protein 2	32	3.1	0.28716	3.69	H
		4xfu	4r6u	Interleukin-18	31;46	0;2.2	0.33910;0.34459	2.88;4.37	R
	1qnk			C-X-C motif chemokine 2	27	7.4	0.2786	3.53	P
	1je4			C-C motif chemokine 4	24	8.3	0.32333	3.12	P
	3qb4			Growth/differentiation factor 5	39	17.9	0.35895	3.78	H
	5mw5			Jagged-2	38	15.8	0.54617	2.56	T
	4xbm			Delta-like protein 1	37	5.4	0.51041	2.32	T
	5mvx			Delta-like protein 4	38	5.3	0.50604	2.47	T
			5fuc	Interleukin-6 receptor subunit alpha	36	0	0.34661	2.87	R
			1pvh	Interleukin-6 receptor beta chain	34	5.9	0.32838	3.51	R
	4nqc			TCR beta chain	28	10.7	0.40641	2.42	H
	5t5w			Interferon lambda receptor 1	27	7.4	0.37707	2.65	H
			2hey	Tumor necrosis factor receptor superfamily member 4	32	6.2	0.31459	3.33	R
			1ncf	Tumor necrosis factor receptor superfamily member 1A	24	4.2	0.29911	2.94	R
			2aw2	Tumor necrosis factor receptor superfamily member 14	25	12	0.23837	3.42	R
			1oqe	Tumor necrosis factor receptor superfamily member 13C	23	4.3	0.25858	3.29	R,P
	3v56			Tumor necrosis factor ligand superfamily member 13B	40	12.5	0.39446	3.31	H,R
	4en0			Tumor necrosis factor ligand superfamily member 14	37	16.2	0.44547	2.86	H,R
	1hfh	5o32	1hfi	Complement factor H	33;35;28	9.1;2.9;3.6	0.3487;0.31744;0.27510	3.39;3.82;3.57	R,P (no SARS-CoV),H (SARS-CoV)
	3oed			Complement receptor type 2 (CR2)	31	6.5	0.3175	3.23	H,R,P
	6f1c			Complement C1s	23	8.7	0.38981	2.02	H
	1x5y			Fibronectin type-III domain of mouse myosin-binding protein C	28	14.3	0.42255	2.45	R
	2cum			Fibronectin type III domain of human Tenascin-X	29	3.4	0.40251	2.8	R
			3f5n	Neuroserpin	41	12.2	0.36905	3.58	H
		3h6s		Clitocypin-5 cysteine proteinase	34	2.9	0.32861	3.45	H
			2yhf	C-type lectin domain family 5 member A	30	3.3	0.30137	3.42	H
		3bn3		Intercellular adhesion molecule 5	39	3.34	0.36204	3.34	H
		3sq9	3u8m	Acetylcholine-binding protein	38;38	13.2;10.5	0.35462;0.38651	3.69;3.14	R

### Sheet: Table2
	Representative PDB
	MERS-CoV	SARS-CoV	SARS-CoV-2	Mimic UniProt Name	Species	Alignment Length	Alignment Sequence Identity (%)	TM-score	RMSD	Tools
			1n1i	Merozoite surface protein-1	Plasmodium knowlesi	22	4.5	0.25874	3.65	R
		2mgp	2mgp	Merozoite surface protein 1	Plasmodium yoelii	25;24	4;4.2	0.25287;0.27536	2.98;3.33	R
	1cej		1ob1	Merozoite surface protein 1	Plasmodium falciparum	31;23	6.5;0	0.30361;0.24401	3.29;3.09	R
			1b9w	Merozoite surface protein 1	Plasmodium cynomolgi	24	4.2	0.26388	3.48	R
			2npr	Merozoite surface protein 1	Plasmodium vivax	24	4.2	0.24929	3.62	R
		1hn6	2j5l	Apical membrane antigen 1	Plasmodium falciparum	40;39	0;7.7	0.25857;0.26931	4.62;4.43	R,P
		1hky	1hky	Micronemal protein MIC4, related	Eimeria tenella	31;33	9.7;3	0.25771;0.31278	3.53;3.19	P
	4yiz	4yiz	4yiz	Rhoptry neck protein 2, putative	Eimeria tenella	18;24;21	11.1;4.2;0	0.22386;0.28855;0.21409	2.79;3.29;3.36	P
	2j4w			Apical membrane antigen 1	Plasmodium vivax	26	7.7	0.29687	2.84	R,P
	2bbx			Thrombospondin-related anonymous protein	Plasmodium falciparum	25	4.8;13.5	0.30614	2.83	P
	3sri			Rhoptry neck protein 2	Plasmodium falciparum	17	5.9	0.28299	2.39	P
	5wa2			Surface antigen 3	Toxoplasma gondii	36	8.3	0.50524	3.02	T
		4xvj	4g6a	E2 envelope glycoprotein	Hepatitis C virus	10;12	10;2.9	0.45252;0.37438	1.73;3.82	T,P
	3kas			Transferrin receptor protein 1 / glycoprotein polyprotein GP complex	Machupo virus	38	10.5	0.51761	2.52	T
	5f7l			Adhesin binding fucosylated histo-blood group antigen	Helicobacter pylori	37	2.7	0.53448	2.77	T
			2a2v	Kappa-theraphotoxin-Cg1a 1	Chilobrachys guangxiensis	18	0	0.23611	2.46	R
		2kni	2kni	Psalmotoxin-1	Psalmopoeus cambridgei	21;22	14.3;13.6	0.25651;0.25962	2.89;2.79	R,P
			1oma	Omega-agatoxin-Aa4b	Agelenopsis aperta	25	4	0.24137	3.07	R
			1g1p	Delta-conotoxin EVIA	Conus ermineus	17	5.9	0.22626	3.01	R
		1qdp	1qdp	Delta-hexatoxin-Ar1a	Atrax robustus	26;23	7.7;0	0.25966;0.22613	3.76;3.7	R
			1la4	Kappa-theraphotoxin-Scg1a	Stromatopelma calceatum griseipes	22	13.6	0.22418	3.76	R
			2jtb	Hainantoxin-III 1	Haplopelma hainanum	18	5.6	0.22565	2.57	R
			1i26	Toxin Ptu1	Peirates turpis	21	9.5	0.25106	3.07	R
			1eit	Mu-agatoxin-Aa1a	Agelenopsis aperta	21	0	0.26268	2.73	R
			2mpq	Mu-theraphotoxin-Hd1a	Cyriopagopus doriae	18	5.6	0.27363	2.73	R
		1abt	2qc1	Alpha-bungarotoxin	Bungarus multicinctus	31;28	12.9;10.7	0.27217;0.33380	3.83;3.54	R
		4lft	4lft	Alpha-elapitoxin-Dpp2a	Dendroaspis polylepis polylepis	26	0	0.25472;0.32330	3.38;2.63	R
			2jqp	Weak toxin 1	Bungarus candidus	26;25	7.7;4	0.30834	3.36	R
			2nbt	Kappa-bungarotoxin	Bungarus multicinctus	28	3.6	0.27782	3.74	R
			2ctx	Long neurotoxin 3	Naja naja	28	3.6	0.32545	3.61	R
		1lxh		Long neurotoxin 1	Naja kaouthia	23	0	0.27252	2.85	R
		1txa		Long neurotoxin 2	Ophiophagus hannah	28	3.6	0.29226	3.28	R
		1c6w		Maurocalcin	Scorpio palmatus	18	0	0.27771	2.6	R
	4om5			Cytotoxin 4	Naja atra	31	9.7	0.40943	2.71	R
	4om4			Cytotoxin 2	Naja atra	29	10.3	0.40317	2.31	R
	1onj			Cobrotoxin-b	Naja atra	30	10	0.38853	2.56	R
	1era			Erabutoxin b	Laticauda semifasciata	34	17.6	0.3819	3.14	R
	5ebx			Erabutoxin a	Laticauda semifasciata	36	16.7	0.38112	3.49	R
	2mj4			Short neurotoxin 1	Naja oxiana	35	17.1	0.36641	3.33	R
	1cod			Cobrotoxin homolog	Naja atra	34	11.8	0.35821	3.29	R
	3hh7			Haditoxin	Ophiophagus hannah	34	8.8	0.37387	3.42	R
	1jgk			Candoxin	Bungarus candidus	33	6.1	0.37726	3.47	R
	1je9			Cobrotoxin-c	Naja kaouthia	31	16.1	0.34998	3.02	R

### Sheet: Supp_Table1
	RBM	Receptor-binding domain residues	Receptor-binding motif residues
	SARS-CoV-2	333-523	443-457,469-506
	SARS-CoV	332-511	426-443,456-492
	MERS-CoV	380-586	501-515,529-558

### Sheet: Supp_Table2
	MERS-CoV	SARS-CoV	SARS-CoV-2	HCV PDB
	x			5kzp
	x	x	x	4g6a
		x	x	5nph
			x	5fgc
		x		4xvj
			x	4uoi
			x	4gag
			x	5fgb
			x	6bzu
			x	4hs6
		x	x	6bzv
		x	x	6bzw
		x		4wht
